# CSF1R inhibitor levels determine sex-specific phenotype of resilient microglia and neurofunctional rescue leading to extended survival in tauopathy mice

**DOI:** 10.1101/2021.03.20.436288

**Authors:** Noah R. Johnson, Peng Yuan, Erika Castillo, T. Peter Lopez, Weizhou Yue, Annalise Bond, Brianna M. Rivera, Miranda C. Sullivan, Masakazu Hirouchi, Kurt Giles, Atsushi Aoyagi, Carlo Condello

## Abstract

Microglia are central to pathogenesis in many neurological conditions. Drugs targeting colony-stimulating factor-1 receptor (CSF1R) to block microglial proliferation in preclinical disease models have shown mixed outcomes, thus the therapeutic potential of this approach remains unclear. Here, CSF1R inhibitors were evaluated in tauopathy mice using multiple dosing schemes, drug analogs, and longitudinal measurements in the brain and plasma. A sex-independent reduction in pathogenic tau was seen in several models and non-microglial gene expression patterns reverted toward a normal wild type signature. Surprisingly, despite greater drug exposure in male mice, functional rescue and extended survival was only observed in female mice. A dose-dependent upregulation of immediate early genes and neurotransmitter dysregulation were observed in the brains of male mice only, indicating that excitotoxicity may have precluded functional benefits. Drug-resilient microglia in male mice exhibited morphological and gene expression patterns consistent with increased neuroinflammatory signaling, suggesting a mechanistic basis for sex-specific excitotoxicity. These data argue that complete microglial ablation is neither required nor desirable for neuroprotection and that therapeutics targeting microglia must consider sex-dependent effects on functional outcomes.
