## Supplemental Data File 1 for "CSF1R inhibitor levels determine sex-specific phenotype of resilient microglia and neurofunctional rescue leading to extended survival in tauopathy mice"

### Sheet: (a) 3-way ANOVA
			3-way ANOVA, Sex			3-way ANOVA, Sex*Drug
Panel	Measure	Experiment	SS (Type III)	F	P-val	SS (Type III)	F	P-val
Fig. 1e	Cell assay	Acute	1.458	11.54	P=0.0010	0.3033	1.2	P=0.3051
Fig. 1f	Cell assay	Chronic	0.4535	4.165	P=0.0427	0.09638	0.4426	P=0.6431
Fig. 1g	Cell assay	Terminal	0.3945	12.53	P=0.0006	0.02187	0.6947	P=0.4068
Fig. 1h	pS396	Acute	425	3.64	P=0.0591	38.04	0.1629	P=0.8499
Fig. 1i	pS396	Chronic	3962	0.3184	P=0.5733	4713	0.1893	P=0.8277
Fig. 1j	pS396	Terminal	1.988	0.002506	P=0.9602	61.68	0.07775	P=0.7812
Fig. 1k	pS202/T205	Acute	0.005552	0.5053	P=0.4847	0.0003559	0.03239	P=0.8588
Fig. 1l	pS202/T205	Chronic	0.3533	1.34	P=0.2522	0.0007019	0.001331	P=0.9987
Fig. 1m	pS202/T205	Terminal	0.5236	0.8159	P=0.3689	0.1897	0.2956	P=0.5881
Fig. 2b	Cell assay	Interventional	0.1816	4.833	P=0.0363	0.001637	0.04356	P=0.8362
Fig. 2c	pS396	Interventional	262.8	0.3844	P=0.5403	1980	2.896	P=0.0999
Fig. 2d	pT231	Interventional	3942	2.447	P=0.1298	6.239	0.003874	P=0.9508
Fig. 2f	Cell assay	Intermittent	0.3812	3.377	P=0.0684	0.152	1.346	P=0.2481
Fig. 2h	pT231	Intermittent	124.9	0.02228	P=0.8818	2579	0.4601	P=0.4997
Supplementary Fig. 1e	Iba1	Acute	2.872	1.09	P=0.3078	9.439	3.582	P=0.0716
Supplementary Fig. 1f	Iba1	Terminal	36.08	5.136	P=0.0259	10.27	1.461	P=0.2300
Supplementary Fig. 1g	Iba1	Chronic	11.59	1.676	P=0.2012	3.246	0.2347	P=0.7916
Supplementary Fig. 1h	P2YR12	Acute	11.9	3.615	P=0.0693	0.1195	0.03632	P=0.8505
Supplementary Fig. 1i	P2YR12	Terminal	40.32	4.507	P=0.0367	0.319	0.03565	P=0.8507
Supplementary Fig. 1j	P2YR12	Chronic	31.9	4.436	P=0.0400	10.61	0.7376	P=0.4832
Supplementary Fig. 1m	Iba1	Acute (Wt)	4.701	5.109	P=0.0351	7.502	8.152	P=0.0098
Supplementary Fig. 1n	Iba1	Terminal (Wt)	20.43	3.396	P=0.0732	3.813	0.6338	P=0.4309
Supplementary Fig. 1o	P2YR12	Acute (Wt)	126.6	2.097	P=0.1630	2.366	0.03919	P=0.8451
Supplementary Fig. 1p	P2YR12	Terminal (Wt)	1.081	0.3628	P=0.5502	5.285	1.774	P=0.1900
Supplementary Fig. 1s	Iba1	Intermittent	2.546	0.929	P=0.3434	63.6	23.21	P<0.0001
Supplementary Fig. 1t	P2YR12	Intermittent	0.09175	0.009957	P=0.9212	5.333	0.5787	P=0.4532
Supplementary Fig. 3b	Iba1	Spinal cord	0.1774	13.85	P=0.0017	0.05225	4.082	P=0.0594
Supplementary Fig. 3c	Cell assay	Spinal cord	0.0002824	1.727	P=0.2063	5.722e-05	0.3499	P=0.5620
Supplementary Fig. 3d	pS202/T205	Spinal cord	0.001441	0.886	P=0.3597	0.001958	1.204	P=0.2878
Supplementary Fig. 5b	Iba1	PLX-73086	20.85	5.584	P=0.0218	0.3782	0.1013	P=0.7515
Supplementary Fig. 5c	P2YR12	PLX-73086	0.01295	0.0008178	P=0.9773	7.984	0.5043	P=0.4808
Supplementary Fig. 5d	Cell assay	PLX-73086	0.2736	1.221	P=0.2758	0.0008326	0.003714	P=0.9517
Supplementary Fig. 5e	pS396	PLX-73086	11337	0.4534	P=0.5043	18632	0.7451	P=0.3927
Supplementary Fig. 5f	pT231	PLX-73086	8993	1.651	P=0.2062	128.3	0.02355	P=0.8788
Supplementary Fig. 6d	NeuN	Acute	7.719	3.747	P=0.0648	0.6859	0.333	P=0.5693
Supplementary Fig. 6e	NeuN	Chronic	37.79	5.959	P=0.0183	8.279	0.6528	P=0.5251
Supplementary Fig. 6f	NeuN	Terminal	4.286	0.3678	P=0.5458	2.796	0.2399	P=0.6255
Supplementary Fig. 6g	Total tau	Acute	13.62	1.386	P=0.2494	0.3035	0.03088	P=0.8618
Supplementary Fig. 6h	Total tau	Chronic	6.966	0.4918	P=0.4865	28.71	2.027	P=0.1610
Supplementary Fig. 6i	Total tau	Terminal	0.5044	0.01981	P=0.8885	0.116	0.004557	P=0.9464

### Sheet: (b) 2-way ANOVA, Female
			2-way ANOVA, Drug			Forebrain P-val		Hindbrain P-val		Spinal cord P-val
Panel	Measure	Experiment	SS (Type III)	F	P-val	Veh vs. 3397	Veh vs. 5622	Veh vs. 3397	Veh vs. 5622	Veh vs. 3397
Fig. 1e	Cell assay	Acute	2.022	5.134	P=0.0097	0.0093	0.0107	0.5156	0.4228	na
Fig. 1f	Cell assay	Chronic	2.469	13.38	P<0.0001	<0.0001	0.0001	0.1106	0.8441	na
Fig. 1g	Cell assay	Terminal	1.9	51.13	P<0.0001	<0.0001	na	0.106	na	na
Fig. 1h	pS396	Acute	881.2	2.595	P=0.0855	0.2838	0.5151	0.2142	0.4023	na
Fig. 1i	pS396	Chronic	116500	5.772	P=0.0045	0.056	0.495	0.0302	0.0925	na
Fig. 1j	pS396	Terminal	7920	14.23	P=0.0007	0.0216	na	0.0216	na	na
Fig. 1k	pS202/T205	Acute	0.07724	7.547	P=0.0157	na	0.1387	na	0.1387	na
Fig. 1l	pS202/T205	Chronic	0.7335	1.502	P=0.2390	0.3031	0.5504	0.6001	0.6889	na
Fig. 1m	pS202/T205	Terminal	0.397	0.5256	P=0.4727	0.4262	na	0.1441	na	na
Fig. 2b	Cell assay	Interventional	0.9648	25.82	P=0.0001	0.0001	na	0.086	na	na
Fig. 2c	pS396	Interventional	2328	2.996	P=0.1027	0.3687	na	0.3687	na	na
Fig. 2d	pT231	Interventional	4122	2.035	P=0.1729	0.2427	na	0.6799	na	na
Fig. 2f	Cell assay	Intermittent	0.6312	7.545	P=0.0082	0.0023	na	0.6564	na	na
Fig. 2h	pT231	Intermittent	37931	6.796	P=0.0136	0.1236	na	0.1236	na	na
Supplementary Fig. 1e	Iba1	Acute	106.8	164.8	P<0.0001	na	<0.0001	na	<0.0001	na
Supplementary Fig. 1f	Iba1	Terminal	2.479	0.3083	P=0.5818	0.2247	na	0.4252	na	na
Supplementary Fig. 1g	Iba1	Chronic	104.4	8.358	P=0.0014	0.3134	0.0228	0.234	0.0094	na
Supplementary Fig. 1h	P2YR12	Acute	35.24	10.88	P=0.0053	na	0.0381	na	0.0629	na
Supplementary Fig. 1i	P2YR12	Terminal	67.68	6.6	P=0.0140	0.0336	na	0.2607	na	na
Supplementary Fig. 1j	P2YR12	Chronic	257.7	11.7	P=0.0002	0.0126	0.0003	0.1218	0.0908	na
Supplementary Fig. 1m	Iba1	Acute (Wt)	97.36	80.24	P<0.0001	na	<0.0001	na	0.0028	na
Supplementary Fig. 1n	Iba1	Terminal (Wt)	61.97	9.681	P=0.0060	0.0288	na	0.1073	na	na
Supplementary Fig. 1o	P2YR12	Acute (Wt)	1544	122.5	P<0.0001	na	<0.0001	na	0.0002	na
Supplementary Fig. 1p	P2YR12	Terminal (Wt)	87.81	32.14	P<0.0001	<0.0001	na	0.0123	na	na
Supplementary Fig. 1s	Iba1	Intermittent	30.39	5.948	P=0.0287	0.165	na	0.1299	na	na
Supplementary Fig. 1t	P2YR12	Intermittent	72.47	4.93	P=0.0434	0.1267	na	0.2726	na	na
Supplementary Fig. 3b	Iba1	Spinal cord	0.2885	22.54	P=0.0002	na	na	na	na	0.1467
Supplementary Fig. 3c	Cell assay	Spinal cord	0.04043	247.2	P<0.0001	na	na	na	na	<0.0001
Supplementary Fig. 3d	pS202/T205	Spinal cord	0.02465	15.16	P=0.0012	na	na	na	na	0.1553
Supplementary Fig. 5b	Iba1	PLX-73086	4.024	1.449	P=0.2451	0.6169	na	0.6169	na	na
Supplementary Fig. 5c	P2YR12	PLX-73086	5.189	0.2945	P=0.5959	0.6301	na	0.9091	na	na
Supplementary Fig. 5d	Cell assay	PLX-73086	0.009652	0.07606	P=0.7964	0.6894	na	0.6894	na	na
Supplementary Fig. 5e	pS396	PLX-73086	49426	2.2	P=0.1602	0.5259	na	0.311	na	na
Supplementary Fig. 5f	pT231	PLX-73086	140.1	0.03282	P=0.8588	0.9894	na	0.9894	na	na
Supplementary Fig. 6d	NeuN	Acute	3.625	1.668	P=0.2175	0.4328	na	0.5466	na	na
Supplementary Fig. 6e	NeuN	Chronic	52.58	3.577	P=0.0430	0.2007	0.2397	0.1016	0.4489	na
Supplementary Fig. 6f	NeuN	Terminal	23.2	1.535	P=0.2226	0.4089	na	0.5947	na	na
Supplementary Fig. 6g	Total tau	Acute	1.96	0.2135	P=0.6516	0.2409	na	0.2985	na	na
Supplementary Fig. 6h	Total tau	Chronic	30.38	1.865	P=0.1899	0.5047	na	0.5047	na	na
Supplementary Fig. 6i	Total tau	Terminal	0.3735	0.01337	P=0.9087	0.9837	na	0.9987	na	na

### Sheet: (c) 2-way ANOVA, Male
			2-way ANOVA, Drug			Forebrain P-val		Hindbrain P-val		Spinal cord P-val
Panel	Measure	Experiment	SS (Type III)	F	P-val	Veh vs. 3397	Veh vs. 5622	Veh vs. 3397	Veh vs. 5622	Veh vs. 3397
Fig. 1e	Cell assay	Acute	0.8336	5.701	P=0.0054	0.0113	0.0002	0.7879	0.7879	na
Fig. 1f	Cell assay	Chronic	4.241	17.32	P<0.0001	<0.0001	<0.0001	0.2429	0.5282	na
Fig. 1g	Cell assay	Terminal	1.497	56.91	P<0.0001	<0.0001	na	0.1373	na	na
Fig. 1h	pS396	Acute	792.2	5.207	P=0.0082	0.2848	0.1714	0.0204	0.6034	na
Fig. 1i	pS396	Chronic	174110	6.035	P=0.0033	0.0859	0.2105	0.0548	0.0548	na
Fig. 1j	pS396	Terminal	10643	10.47	P=0.0027	0.339	na	0.002	na	na
Fig. 1k	pS202/T205	Acute	0.04158	3.378	P=0.1034	na	0.2259	na	0.4149	na
Fig. 1l	pS202/T205	Chronic	0.412	0.7148	P=0.4994	0.7683	0.7683	0.5583	0.856	na
Fig. 1m	pS202/T205	Terminal	0.00116	0.002136	P=0.9633	0.7033	na	0.7033	na	na
Fig. 2b	Cell assay	Interventional	0.7087	18.72	P=0.0010	0.0031	na	0.0621	na	na
Fig. 2c	pS396	Interventional	262.6	0.4695	P=0.5062	0.7938	na	0.7462	na	na
Fig. 2d	pT231	Interventional	3310	3.497	P=0.0910	0.308	na	0.308	na	na
Fig. 2f	Cell assay	Intermittent	2.674	20.2	P<0.0001	<0.0001	na	0.4823	na	na
Fig. 2h	pT231	Intermittent	21959	3.904	P=0.0551	0.2243	na	0.2363	na	na
Supplementary Fig. 1e	Iba1	Acute	155.4	25.42	P=0.0010	na	0.0116	na	0.0116	na
Supplementary Fig. 1f	Iba1	Terminal	40.31	6.561	P=0.0138	0.003	na	0.8043	na	na
Supplementary Fig. 1g	Iba1	Chronic	132.6	8.617	P=0.0015	0.3557	0.0159	0.1245	0.0131	na
Supplementary Fig. 1h	P2YR12	Acute	22.6	6.717	P=0.0269	na	0.2238	na	0.0772	na
Supplementary Fig. 1i	P2YR12	Terminal	61.61	7.915	P=0.0072	0.0568	na	0.093	na	na
Supplementary Fig. 1j	P2YR12	Chronic	174.1	31.83	P<0.0001	<0.0001	<0.0001	0.0303	0.0101	na
Supplementary Fig. 1m	Iba1	Acute (Wt)	35.92	57.28	P<0.0001	na	<0.0001	na	0.0042	na
Supplementary Fig. 1n	Iba1	Terminal (Wt)	29.45	5.197	P=0.0337	0.1006	na	0.2621	na	na
Supplementary Fig. 1o	P2YR12	Acute (Wt)	1720	15.91	P=0.0026	na	0.0143	na	0.046	na
Supplementary Fig. 1p	P2YR12	Terminal (Wt)	41.11	12.84	P=0.0017	0.0051	na	0.1098		na
Supplementary Fig. 1s	Iba1	Intermittent	225.3	606.7	P<0.0001	<0.0001	na	<0.0001	na	na
Supplementary Fig. 1t	P2YR12	Intermittent	102.7	27.52	P=0.0001	0.0005	na	0.0254	na	na
Supplementary Fig. 3b	Iba1	Spinal cord	0.2885	22.54	P=0.0002	na	na	na	na	0.0003
Supplementary Fig. 3c	Cell assay	Spinal cord	0.04043	247.2	P<0.0001	na	na	na	na	<0.0001
Supplementary Fig. 3d	pS202/T205	Spinal cord	0.02465	15.16	P=0.0012	na	na	na	na	0.0029
Supplementary Fig. 5b	Iba1	PLX-73086	18.41	4.409	P=0.0426	0.0599	na	0.4639	na	na
Supplementary Fig. 5c	P2YR12	PLX-73086	2.822	0.186	P=0.6687	0.6164	na	0.7832	na	na
Supplementary Fig. 5d	Cell assay	PLX-73086	0.02196	0.09348	P=0.7616	0.9579	na	0.9579	na	na
Supplementary Fig. 5e	pS396	PLX-73086	5511	0.2104	P=0.6497	0.7817	na	0.986	na	na
Supplementary Fig. 5f	pT231	PLX-73086	1148	0.1887	P=0.6675	0.8174	na	0.966	na	na
Supplementary Fig. 6d	NeuN	Acute	7.699	4.051	P=0.0719	0.0303	na	0.9417	na	na
Supplementary Fig. 6e	NeuN	Chronic	9.691	0.9157	P=0.4138	0.5578	0.5578	0.5126	0.6441	na
Supplementary Fig. 6f	NeuN	Terminal	7.175	0.8298	P=0.3671	0.74	na	0.74	na	na
Supplementary Fig. 6g	Total tau	Acute	0.4194	0.0402	P=0.8440	0.4898	na	0.4979	na	na
Supplementary Fig. 6h	Total tau	Chronic	3.297	0.2537	P=0.6181	0.2607	na	0.4837	na	na
Supplementary Fig. 6i	Total tau	Terminal	1.268	0.05485	P=0.8163	0.7072	na	0.7072	na	na
