## Supplemental Data File 2 for "CSF1R inhibitor levels determine sex-specific phenotype of resilient microglia and neurofunctional rescue leading to extended survival in tauopathy mice"

### Sheet: Sheet1
Gene name	Male_PLX	Female_PLX	Male vs. Female uncorrected P value
2810417H13Rik	20	20
2900026A02Rik	140.154	159.674	0.261325
3110043O21Rik	235.778	222.424	0.260931
AI464131	150.586	160.41	0.169454
Aars	810.993	783.329	0.214494
Abat	2255.62	2221.67	0.445916
Abcc3	20	20
Abcc8	87.688	83.835	0.51769
Abcf1	206.37	217.094	0.426752
Abl1	97.183	92.393	0.485532
Acaa1a	239.886	238.136	0.881193
Acad10	47.766	42.294	0.360387
Ache	165.55	157.032	0.427504
Acin1	714.968	803.212	0.057399
Acly	1830.89	1865.61	0.347738
Acod1	20	20
Acot11	165.038	167.074	0.877061
Acot3	59.24	63.208	0.483135
Acox1	2124.84	2204.75	0.264491
Actn1	482.472	508.984	0.327601
Acvrl1	73.36	68.022	0.400944
Adam10	536.636	511.394	0.251049
Adam19	34.204	35.82	0.761816
Adam8	24.82	20.056	0.351944
Adamts1	359.11	270.302	0.12678
Adamts12	20.034	21.142	0.235071
Adamts14	20	20
Adamts16	20	20
Adamts17	75.926	74.018	0.761383
Adamts2	118.004	121.67	0.723162
Adamts3	160.986	143.612	0.226075
Adamts4	89.524	84.838	0.667166
Adamts9	23.64	25.212	0.565776
Adcy5	36.312	39.634	0.266546
Adcy8	295.822	275.054	0.111918
Adcy9	619.21	707.558	0.022313
Adcyap1	57.798	50.158	0.200261
Adcyap1r1	226.622	272.554	0.025266
Adgre1	26.93	31.034	0.357323
Adgre5	61.308	51.924	0.215587
Adora1	195.998	197.104	0.932524
Adora2a	198.601	197.133	0.96034
Adora3	22.316	20	0.142776
Adra2a	333.322	354.36	0.094127
Adrb2	24.394	24.806	0.921773
Ager	20.472	20	0.346594
Ago4	38.988	31.32	0.290332
Agt	117.542	102	0.456985
Aif1	20	20.744	0.346594
Ak1	1199.77	1213.78	0.767716
Akap13	145.674	133.672	0.15199
Akt1	892.414	889.812	0.944784
Akt1s1	243.874	251.694	0.600921
Akt2	192.041	178.276	0.082529
Akt3	2182.94	2185.78	0.961937
Alas1	420.876	465.2	0.093915
Alcam	1570.21	1620.55	0.660849
Aldh1l1	514.106	517.482	0.87928
Alox15	20	20
Alox5	20	20
Alox5ap	29.988	27.86	0.612744
Ambra1	565.562	587.452	0.373932
Amica1	23.664	20.252	0.380053
Amigo1	513.89	475.17	0.096474
Amigo2	169.474	162.924	0.625363
Amph	1508.23	1505.14	0.95902
Anapc15	157.034	155.81	0.903812
Ang	20	20
Angpt1	49.034	51.118	0.710654
Angpt2	51.461	44.322	0.230239
Anxa1	27.829	23.111	0.313482
Anxa4	96.736	108.398	0.264843
Aoah	20	20
Ap1s1	1412.27	1477.93	0.251298
Ap2a2	1312.11	1275.76	0.386925
Ap2b1	1060.48	1077.45	0.557539
Ap3m2	1281.63	1274.84	0.840236
Ap3s1	1288	1282.92	0.928672
Ap4s1	1021.66	1063.77	0.306873
Apaf1	103.594	130.088	0.005645
Apc	3421.86	3315.16	0.236296
Apex1	198.574	215.732	0.282432
Apoe	5418.81	5486.11	0.723689
App	10990.1	11040.9	0.834528
Aqp4	691.458	704.574	0.725318
Arc	594.883	435.367	0.304956
Areg	20.79	21.24	0.713123
Arf6	1379.55	1318.61	0.395944
Arg1	32.008	22.206	0.155815
Arhgap24	52.12	45.918	0.218719
Arhgap44	1132.07	1148.21	0.260479
Arhgef10	167.374	163.13	0.730654
Arhgef28	262.266	254.678	0.606049
Arhgef6	146.082	145.832	0.981085
Arid1a	380.976	389.872	0.700002
Armc1	986.426	997.368	0.735389
Arrb2	287.966	288.052	0.995849
Arsa	401.894	382.354	0.192119
Asb10	20	20
Asb2	20.85	20	0.346594
Asb7	64.598	65.29	0.901186
Ash2l	300.054	323.222	0.138655
Asph	1899.13	1969.76	0.323235
Atcay	1487.89	1468.99	0.62548
Atf3	35.778	31.409	0.471303
Atf4	1520.96	1489.71	0.733776
Atf6	206.4	223.576	0.271162
Atg14	218.642	230.342	0.378924
Atg3	811.274	865.424	0.186809
Atg5	444.928	477.774	0.18547
Atg7	162.742	165.918	0.723288
Atg9a	851.272	881.892	0.526743
Atm	131.48	125.276	0.324206
Atp13a2	318.006	313.686	0.768251
Atp2b3	381.078	372.934	0.708001
Atp6v0c	15665.2	15854.4	0.568753
Atp6v0d1	3933.34	3896.34	0.824417
Atp6v0e	141.22	152.827	0.053826
Atp6v0e2	3840.91	3898.95	0.708091
Atp6v1a	3784.18	3961.68	0.109925
Atp6v1d	2701.25	2832.02	0.22002
Atp6v1e1	5740.01	5992.11	0.302308
Atp6v1g2	2672.18	2664.28	0.854315
Atp6v1h	4782.44	4832.77	0.771996
Atp7a	105.718	110.272	0.613576
Atp8a2	286.844	282.868	0.712369
Atr	75.766	70.078	0.477674
Atrn	1309.19	1305.09	0.93977
Atxn2	913.074	912.124	0.97303
Atxn3	148.428	165.456	0.051632
Atxn7	131.992	135.962	0.726986
Avp	28.334	34.46	0.410244
Axin2	231.586	206.236	0.031381
Axl	317.744	335.894	0.252165
B3gnt5	21.064	20	0.23216
B4galt4	393.72	415.586	0.328629
B4galt6	1320.93	1350.77	0.331884
Bace1	665.906	673.704	0.760437
Bad	261.014	263.45	0.80822
Bag3	64.364	50.9	0.128542
Bag4	722.896	748.164	0.632101
Bak1	153.16	146.51	0.518687
Bard1	21.43	20.394	0.323025
Batf	20	20
Batf3	26.852	23.192	0.436427
Bax	95.598	102.888	0.437204
Bbc3	32.196	28.49	0.499293
Bcas1	1054.37	1148.24	0.089272
Bcas2	1256.35	1269.64	0.808854
Bche	83.432	87.188	0.720881
Bcl10	263.54	253.125	0.307781
Bcl2	65.4407	66.994	0.682001
Bcl2a1a	20.398	22.976	0.089223
Bcl2l1	492.727	533.359	0.136021
Bcl2l11	28.954	22.638	0.199988
Bcl2l2	990.758	1036.18	0.324351
Bcl6	129.464	147.082	0.167217
Bdnf	178.811	166.058	0.433594
Becn1	1561.8	1621.76	0.28873
Bid	105.348	111.811	0.262318
Bik	20	20
Bin1	1001.12	1003.95	0.951397
Birc2	291.688	307.983	0.366831
Birc3	21.999	20.045	0.169287
Birc5	21.28	20	0.141747
Blk	24.35	20	0.346594
Blm	30.582	28.428	0.667678
Blnk	68.996	86.694	0.022649
Bmi1	374.466	392.466	0.534454
Bmp6	288.434	300.102	0.554493
Bmp8a	20	20
Bnip3	1659.84	1767.71	0.140001
Bnip3l	1195.98	1257.89	0.173483
Bok	336.978	305.298	0.187197
Bola2	689.856	753.546	0.06366
Braf	478.038	456.314	0.365844
Brca1	20	20
Brd2	1379.22	1389.23	0.776271
Brd3	229.536	234.458	0.661179
Brd4	553.638	587.756	0.267015
Brms1l	392.75	375.612	0.402747
Btg2	204.73	140.24	0.283601
Btk	20	20
Btla	20	20.486	0.346594
C1qa	143.911	215.796	0.04356
C1qb	236.777	355.237	0.085265
C1qc	196.161	269.813	0.121586
C3	24.7607	22.0153	0.069143
C3ar1	34.209	37.444	0.629502
C4a	486.876	543.014	0.324604
C5ar1	22.524	21.75	0.680844
C6	20	20
Cab39	1888.81	1942.01	0.343956
Cables1	320.018	417.376	0.02682
Cacna1a	913.76	867.622	0.228222
Cacna1b	289.448	283.828	0.619239
Cacna1c	153.284	142.658	0.256559
Cacna1d	270.592	273.38	0.901083
Cacna1f	20.8	20	0.346594
Cacna1s	20	20.644	0.346594
Cacnb2	449.212	418.57	0.080036
Cacnb4	1252.7	1339.86	0.078996
Cadm3	1569.13	1611.43	0.545868
Cadps	5229.24	5151.98	0.646323
Calb1	950.088	1033.35	0.275694
Calb2	1212	981.526	0.018735
Calcoco2	20	20
Calm1	11727.1	12152.8	0.220724
Calm4	20	20
Calr	6180.55	6532.42	0.359416
Camk2b	3757.23	3561.75	0.104182
Camk2d	965.47	1002.9	0.252553
Camk2g	1914.11	1987.55	0.246907
Camk4	992.146	1020.92	0.674227
Camp	20	20
Car2	2285.25	2340.08	0.534775
Casp1	50.366	52.2293	0.658582
Casp2	90.842	99.364	0.3348
Casp3	94.819	90.632	0.572717
Casp4	20	20
Casp6	56.345	59.492	0.416567
Casp7	54.43	48.4927	0.189057
Casp8	20.84	21.607	0.608707
Casp9	98.279	94.425	0.130716
Cass4	20	20
Cast	109.67	99.866	0.464561
Cav1	240.266	229.41	0.573953
Cbr1	592.06	610.21	0.669747
Ccdc127	998.738	1013.37	0.619737
Cck	2314.67	2383.61	0.591478
Ccl1	20	20
Ccl11	20	20
Ccl12	21.026	22.033	0.670052
Ccl17	44.196	48.9	0.395282
Ccl19	42.53	49.834	0.411658
Ccl2	20.522	20	0.346594
Ccl20	20	20
Ccl21a	274.004	311.49	0.080511
Ccl22	20.468	21.328	0.496332
Ccl24	20	20
Ccl25	70.106	61.982	0.166427
Ccl26	20	20
Ccl27a	326.968	343.332	0.074396
Ccl28	20	20
Ccl3	20	20.421	0.346594
Ccl4	20	20
Ccl5	22.735	33.805	0.21295
Ccl6	20	20
Ccl7	20	20
Ccl8	20	20
Ccl9	28.698	28.896	0.968489
Ccnb2	20	20
Ccnd1	278.828	279.264	0.968908
Ccng2	436.204	466.692	0.244821
Ccnh	1540.59	1531.18	0.888801
Ccni	1531.65	1593.12	0.217036
Ccr1	20	20
Ccr2	33.052	26.955	0.109178
Ccr3	20	20
Ccr4	20	20
Ccr5	22.744	20	0.182277
Ccr6	22.534	20	0.346594
Ccr7	20	20
Ccr8	20	20
Ccr9	20	20
Ccrl2	32.54	30.274	0.661585
Ccs	188.624	194.968	0.549333
Cd109	47.068	48.224	0.791417
Cd14	20.5547	20.7953	0.61073
Cd151	232.486	246.324	0.241772
Cd163	20	20
Cd180	24.462	29.46	0.140264
Cd19	20	20
Cd1d1	37.124	28.968	0.054532
Cd1d2	20	20
Cd209e	20	20
Cd244	20	20
Cd247	25.166	21.622	0.478383
Cd24a	62.982	61.296	0.745221
Cd27	20	20
Cd274	28.168	33.172	0.213565
Cd276	89.314	74.61	0.02523
Cd28	24.758	20	0.346594
Cd300lf	20	20
Cd33	23.631	25.991	0.443122
Cd34	756.739	763.758	0.895231
Cd36	22.646	22.266	0.8884
Cd38	86.366	71.99	0.028603
Cd3d	20	20
Cd3e	20	20
Cd3g	21.29	20	0.346594
Cd4	56.262	62.356	0.519973
Cd40	20.618	20.2147	0.491403
Cd40lg	20	20
Cd44	64.712	67.15	0.680668
Cd47	990.343	1028.07	0.237031
Cd6	20.806	21.33	0.662529
Cd68	77.0247	89.702	0.096078
Cd69	21.108	20	0.290855
Cd70	20.107	20	0.346594
Cd72	20	22.136	0.14511
Cd74	81.883	110.171	0.175727
Cd80	20	20
Cd83	255.024	262.252	0.667844
Cd84	21.035	27.064	0.039732
Cd86	20.871	20	0.346594
Cd8a	20	20
Cd8b1	20	20
Cd9	493.464	482.682	0.389651
Cd99	35.676	30.164	0.219206
Cdc20	20	20
Cdc25a	84.898	76.01	0.151744
Cdc27	352.33	353.794	0.943368
Cdc40	508.514	494.568	0.627076
Cdc7	36.576	48.774	0.065141
Cdh1	56.424	52.936	0.345821
Cdh11	833.74	800.67	0.32117
Cdh13	232.126	238.076	0.783144
Cdh2	2239.71	2254.63	0.909785
Cdh4	161.16	154.546	0.543036
Cdh5	63.408	61.236	0.724187
Cdk2	27.082	26.97	0.964607
Cdk20	85.238	88.27	0.476553
Cdk5	663.564	667.046	0.913553
Cdk5r1	2275.68	2303	0.679522
Cdk5rap3	141.252	160.754	0.070386
Cdk7	169.544	167.2	0.866234
Cdkn1a	204.852	242.826	0.201834
Cdkn1c	156.508	152.88	0.790714
Cds1	799.784	826.712	0.33193
Ceacam1	24.484	30.918	0.076201
Ceacam2	20	20.082	0.346594
Ceacam3	20	20
Cebpa	209.976	232.286	0.303221
Cebpb	141.626	147.37	0.449067
Cebpd	20	20
Cebpg	41.496	35.336	0.359293
Cers1	54.232	61.632	0.060791
Cers2	385.252	399.466	0.582901
Cers4	129.9	129.044	0.785557
Cers6	433.49	452.532	0.343868
Cflar	155.388	150.134	0.733268
Ch25h	22.172	20	0.346594
Chat	70.292	68.776	0.887193
Chd4	529.278	515.87	0.601417
Chek1	21.51	20	0.346594
Chek2	23.046	20	0.346594
Chil3	20	20.34	0.346594
Chil4	20.85	20	0.346594
Chl1	681.164	677.604	0.912972
Chmp2b	622.014	578.346	0.107992
Chn2	359.214	374.694	0.612572
Chrm5	26.48	26.226	0.935921
Chrna7	199.386	200.488	0.951621
Chrnb2	422.828	399.11	0.161443
Chst8	89.254	90.422	0.88749
Chuk	246.146	250.286	0.873799
Cidea	43.188	37.868	0.417026
Cideb	32.558	31.518	0.832779
Cks1b	37.822	30.612	0.299762
Clcf1	20	20
Cldn1	75.856	80.142	0.643008
Cldn15	20	20
Cldn5	417.064	365.893	0.163126
Clec1b	20	20
Clec5a	20	20.804	0.346594
Clec7a	20.862	22.768	0.305534
Clec9a	20	20
Clic4	352.936	351.361	0.928214
Cln3	88.944	82.138	0.258003
Cln8	179.626	167.622	0.366194
Clstn1	2710.24	2788.37	0.081644
Clu	14755.2	14736.9	0.956676
Cma1	20	20
Cnksr1	20	20
Cnksr2	3997.8	3907.85	0.624584
Cnn2	101.897	93.347	0.170424
Cnot10	309.733	320.52	0.352435
Cnp	3199.06	3133.1	0.70424
Cnr1	810.692	837.268	0.59015
Cntf	34.006	26.328	0.032968
Cntn1	4080.99	4111.89	0.780199
Cntn4	476.616	476.714	0.993553
Cntnap1	961.448	962.174	0.986126
Cntnap2	292.688	290.021	0.779008
Coa5	433.024	451.852	0.302902
Coasy	223.822	223.368	0.977426
Col10a1	20	20
Col11a1	45.91	41.088	0.511768
Col12a1	56.152	46.856	0.027742
Col14a1	20	20
Col15a1	33.898	26.33	0.062738
Col17a1	20	20
Col1a2	177.354	219.458	0.007687
Col3a1	91.204	93.706	0.801203
Col4a1	76.794	65.742	0.04692
Col4a2	75.719	86.036	0.019902
Col6a3	27.104	21.246	0.108512
Comt	560.402	532.17	0.131092
Cotl1	316.72	316.65	0.997498
Cox5b	6721.47	7212.92	0.080815
Cp	170.686	209.574	0.0094
Cpa3	20	20
Cplx1	1321.77	1320.95	0.987723
Cpt1b	20	20
Crabp2	46.602	39.158	0.235652
Creb1	234.011	241.167	0.589537
Crebbp	1437.43	1445.01	0.892509
Crem	109.008	102.31	0.271051
Crh	81.594	86.336	0.611218
Crip1	208.596	196.667	0.306291
Crtc2	51.892	55.266	0.550599
Cryba4	20	20
Csf1	243.451	247.945	0.700642
Csf1r	99.5893	129.401	0.106184
Csf2	41.816	25.702	0.049098
Csf2ra	23.184	20	0.287853
Csf2rb	20	20
Csf3	23.514	21.624	0.638487
Csf3r	22.427	21.116	0.327735
Csk	171.976	158.824	0.310096
Csnk2a2	611.094	642.831	0.06854
Cspg4	74.578	62.048	0.077211
Cst7	21.742	20	0.346594
Cstb	1130.86	1252.93	0.083984
Ctgf	954.984	940.242	0.862262
Ctla4	20	20
Ctnnb1	4745.95	4858.04	0.609256
Ctns	96.52	94.066	0.782449
Ctsa	28.604	28.95	0.906737
Ctsd	4971.21	5270.47	0.154664
Ctse	20.809	20	0.209252
Ctsf	796.032	785.252	0.746454
Ctsg	20	20
Ctsl	322.728	344.206	0.250006
Ctss	156.031	231.692	0.08519
Ctsw	20	20
Cttnbp2	585.098	610.114	0.657646
Cul1	1075.97	1072.81	0.943094
Cul2	590.758	604.614	0.425595
Cul3	1036.91	1023.83	0.740167
Cx3cl1	1633.16	1627.6	0.909584
Cx3cr1	103.913	137.517	0.167985
Cxcl1	20	20
Cxcl10	27.9933	30.5847	0.513236
Cxcl11	23.152	20.247	0.245243
Cxcl12	920.859	872.978	0.091328
Cxcl13	20	20
Cxcl14	3500.64	3555.2	0.751923
Cxcl16	51.871	46.968	0.244425
Cxcl2	20	20
Cxcl3	20	20
Cxcl5	26.848	22.332	0.212326
Cxcl9	20.306	20	0.346594
Cxcr1	20	20
Cxcr2	20	20
Cxcr3	20	20
Cxcr4	43.524	34.567	0.012327
Cxcr5	23.664	21.89	0.656607
Cxcr6	20	20
Cxxc1	165.538	169.564	0.54914
Cybb	20	20.07	0.346594
Cycs	44.863	36.248	0.054667
Cyp1b1	39.204	41.68	0.514114
Cyp27a1	27.968	23.088	0.21262
Cyp3a13	23.284	22.486	0.75444
Cyp4x1	194.546	197.254	0.856654
Cyp7b1	164.456	175.09	0.206819
Cyr61	239.534	134.574	0.090019
Cysltr1	20	20
Cytip	20	20
Dab2	20	20.414	0.346594
Dagla	446.1	462.042	0.259917
Daglb	274.352	271.43	0.758766
Dapk1	871.588	982.002	0.091803
Daxx	56.466	51.256	0.406856
Dbh	20.812	20	0.346594
Dcx	230.572	223.8	0.67049
Ddb2	26.092	24.2	0.622785
Ddc	32.088	31.742	0.941009
Ddit3	265.308	276.316	0.196531
Ddr2	104.322	101.53	0.604365
Ddx23	1000.1	1029.33	0.074313
Ddx58	72.94	68.192	0.413268
Des	25.24	21.261	0.058895
Dgkb	1613.15	1639.68	0.807321
Dgke	838.742	829.64	0.766057
Dhrs3	34.492	40.634	0.273226
Dicer1	232.236	229.97	0.907261
Dlat	931.32	957.576	0.542561
Dld	934.866	968.046	0.618708
Dlg1	1130.89	1234.85	0.029004
Dlg3	1683.07	1695.83	0.8394
Dlg4	2564.37	2714.59	0.172263
Dlgap1	814.82	785.988	0.380561
Dll4	24.324	20	0.050917
Dlx1	234.082	194.003	0.002695
Dlx2	54.238	50.272	0.431008
Dna2	22.15	20	0.238251
Dnah1	20	20
Dnaja2	1141.88	1156.31	0.769399
Dnajb6	2383.25	2378.4	0.968131
Dnm1l	1449.09	1477.57	0.560005
Dnm2	426.156	432.746	0.528311
Dnmt1	145.232	147.638	0.801445
Dnmt3a	141.566	135.734	0.668486
Dnmt3b	20	20
Dock1	276.802	297.838	0.336778
Dock2	20.58	21.628	0.561058
Dot1l	61.756	55.982	0.197537
Dpp4	26.018	27.03	0.8045
Drd1	675.946	676.412	0.995549
Drd2	140.912	140.234	0.976123
Drd4	20	20
Dst	529.678	556.708	0.344138
Duoxa1	20	20
Dusp1	2129.93	1467.3	0.210473
Dusp2	20	20
Dusp6	749.778	662.69	0.328085
Dusp7	525.33	522.516	0.939641
E2f1	73.944	68.152	0.466642
Ear3	20	20
Ear6	20	20
Edc3	146.166	141.11	0.6458
Edn1	44.736	37.746	0.099538
Eed	249.394	259.052	0.602701
Eef1g	1673.07	1637.99	0.70346
Eef2k	85.964	80.494	0.477327
Efna1	105.594	110.52	0.500552
Efna5	237.9	222.848	0.411306
Efnb3	1326.42	1306.03	0.769792
Efr3a	1365.19	1387.49	0.5737
Egf	44.336	33.844	0.188528
Egfl7	421.222	415.978	0.730494
Egfr	90.214	84.856	0.385081
Egr1	2213.57	1727.6	0.15233
Egr2	39.141	28.283	0.139082
Egr3	860.094	888.892	0.713456
Ehmt1	71.416	66.486	0.423289
Ehmt2	1146.67	1223.67	0.175515
Eif1	3259.65	3313.45	0.699235
Eif2b4	264.578	270.304	0.731531
Eif2s1	448.902	443.784	0.822327
Eif4ebp2	189.664	200.04	0.475369
Elane	20	20
Ell2	263.918	261.156	0.883812
Elovl6	176.874	171.218	0.747871
Emcn	94.927	81.575	0.029058
Emp1	34.312	27.428	0.039964
Emp2	296.748	269.604	0.087959
En1	20	20
Enc1	3088.29	3404.87	0.086345
Eng	80.416	86.612	0.407337
Enpep	57.72	57.104	0.925014
Enpp2	2545.27	2554.79	0.971221
Enpp6	51.53	64.484	0.036281
Entpd2	68.54	66.25	0.712916
Entpd4	285.922	271.23	0.017023
Eomes	191.242	145.99	0.044645
Ep300	655.94	666.845	0.625423
Epcam	20	20
Epg5	292.1	295.01	0.912143
Epha2	20	20
Epha3	82.49	70.202	0.150531
Epha4	440.094	457.854	0.514279
Epha5	986.02	964.99	0.555444
Epha6	492.924	494.754	0.931575
Epha7	639.868	607.366	0.284611
Ephb6	126.496	133.9	0.67066
Epo	20	20
Epsti1	24.09	20	0.346594
Epx	20	20
Erbb3	87.247	75.133	0.010534
Ercc1	210.18	209.688	0.972538
Ercc2	234.874	234.572	0.981177
Erg	20.343	20	0.346594
Erlec1	580.494	577.378	0.890981
Esam	185.242	198.401	0.253949
Ets1	127.49	129.36	0.815955
Ets2	527.804	592.608	0.034747
Exo1	20	20
Ezh1	151.158	142.294	0.471993
Ezh2	180.42	191.458	0.296843
F11r	64.96	71.424	0.258705
F2	20	20
F3	418.826	478.342	0.045891
Fa2h	131.286	115.785	0.117334
Fabp4	20	20
Fabp5	1367.62	1412.23	0.519402
Fadd	38.652	31.298	0.155039
Faf1	45.558	53.112	0.153768
Fam104a	287.098	288.858	0.797147
Fam126a	517.308	489.814	0.13501
Fancc	36.686	41.552	0.476388
Fancd2	20	20
Fancg	58.814	57.288	0.826188
Fas	20.2073	22.4193	0.165184
Fasl	20.74	20	0.346594
Fasn	1494.37	1464.52	0.533475
Fbln5	50.642	61.328	0.0351
Fbp1	20	20
Fbxl7	34.046	35.608	0.786407
Fcer1a	20	20
Fcer1g	21.942	23.3	0.550982
Fcer2a	20	20
Fcgr1	24.511	27.363	0.357773
Fcgr2b	69.38	80.433	0.248423
Fcgr3	25.055	30.864	0.182506
Fcgr4	20	20.958	0.346594
Fcnb	20	20
Fcrla	20	20
Fcrlb	20	20
Fcrls	38.721	43.389	0.391235
Fdxr	20	20.674	0.346594
Fem1c	446.144	449.256	0.870093
Fen1	104.504	102.81	0.818521
Fgd2	20	20
Fgf10	175.344	160.354	0.079381
Fgf12	2628.86	2612.86	0.872192
Fgf13	1298.15	1362.52	0.328373
Fgf14	323.896	305.178	0.169766
Fgf18	39.436	43.1	0.499918
Fgf2	30.678	30.772	0.976585
Fgf7	20	20
Fgfr1	390.928	378.948	0.514572
Fgl2	33.542	41.874	0.087406
Fkbp5	113.726	148.372	0.233508
Flnb	141.966	133.166	0.483274
Flrt2	553.236	528.576	0.367471
Flt1	80.6867	76.5953	0.406425
Flt3	46.388	57.114	0.014406
Flt4	38.342	40.04	0.43572
Fmr1	1140.01	1178.33	0.47125
Fn1	322.437	319.536	0.867925
Fos	687.671	377.267	0.12705
Fosb	217.676	183.254	0.232301
Fosl1	20	20
Foxp3	26.108	20	0.119994
Fpr-rs3	20	20
Fpr-rs4	27.216	20.184	0.154514
Fpr-rs5	20	20
Fpr-rs6	20	20
Fpr1	20.61	20	0.346594
Fpr2	20	20
Fpr3	49.1	30.994	0.179143
Frmpd4	442.178	458.578	0.388455
Fscn1	1029.3	1072.33	0.395538
Furin	292.87	296.598	0.869842
Fus	1557.57	1453.84	0.124283
Fut4	20	20
Fxn	93.396	86.61	0.442606
Fyn	1503.19	1477.91	0.356787
Fzd4	89.998	95.948	0.587099
Fzd6	85.854	74.834	0.205554
Fzd9	46.036	37.498	0.092158
G6pdx	240.184	246.632	0.649347
Gaa	1892.37	1874.48	0.790753
Gabra1	3216.35	3256.58	0.775307
Gabra4	1114.66	1196.24	0.369322
Gabrb2	2400.08	2477.58	0.3117
Gabrb3	682.668	622.35	0.158039
Gabrg2	508.258	523.374	0.636727
Gabrp	20.8	20	0.346594
Gabrr1	20	20
Gabrr3	22.494	21.192	0.386133
Gad1	2568.17	2362.52	0.008556
Gad2	2895.46	2605.44	0.004205
Gadd45a	173.788	155.706	0.258444
Gadd45b	217.034	150.798	0.025683
Gadd45g	66.588	69.902	0.683984
Gal3st1	51.779	49.629	0.65111
Galc	244.894	237.11	0.266809
Gata1	23.298	20	0.346594
Gata2	39.675	46.783	0.151017
Gata3	20	20
Gata6	20	20
Gba	191.232	179.317	0.084684
Gbp2	48.072	50.826	0.597086
Gch1	26.758	21.114	0.183443
Gclc	255.2	264.246	0.554508
Gdnf	20	20
Gdpd2	58.084	50.601	0.148183
Gem	90.816	78.472	0.359216
Gfap	1445.44	1678.49	0.23467
Gfpt1	555.912	556.018	0.996275
Gga1	91.508	90.902	0.930208
Ggt1	36.518	29.416	0.132477
Gja1	2711.08	2900.06	0.189767
Gjb1	145.489	152.186	0.369169
Gk5	64.176	58.056	0.373361
Glg1	2135.77	2050.27	0.132263
Glrb	4105.79	4027.66	0.610825
Gls	3239.21	3216.02	0.833765
Gna15	22.002	20	0.346594
Gnai1	3162.96	3207.28	0.693727
Gnai2	2962.05	2822.21	0.097548
Gnai3	619.654	592.602	0.422212
Gnao1	3504.43	3507.47	0.965016
Gnaq	1494.14	1510.17	0.715687
Gnb5	957.802	929.888	0.538227
Gng2	481.784	520.722	0.037115
Gngt1	20	20
Gnptab	310.344	301.11	0.103332
Gnptg	432.046	422.792	0.62052
Golim4	67.038	71.346	0.550476
Gpd1l	1028.58	1033.32	0.867136
Gpr183	21.668	20	0.141681
Gpr34	42.548	57.002	0.286013
Gpr37	522.83	508.342	0.633471
Gpr4	20	20
Gpr62	96.47	89.006	0.261633
Gpr65	46.422	37.542	0.511705
Gpr84	20.364	20.428	0.912117
Gprasp1	2664.46	2587.91	0.278095
Grap	40.572	29.586	0.027754
Gria1	1674.82	1593.93	0.306673
Gria2	2217.55	2310.51	0.465826
Gria3	2080.17	2144.66	0.651238
Gria4	842.28	840.101	0.951513
Grik2	316.726	310.806	0.788774
Grin1	733.974	713.764	0.300857
Grin2a	220.995	214.21	0.634041
Grin2b	1984.1	1985.75	0.987706
Grin2c	90.962	93.15	0.707576
Grin2d	58.572	53.374	0.46608
Grin3b	20	20
Grm1	269.152	284.102	0.272078
Grm2	255.994	223.459	0.01625
Grm3	1033.46	1075.98	0.468254
Grm5	1067.39	1077.15	0.858682
Grm8	171.626	167.084	0.762357
Grn	408.241	414.286	0.500165
Gsk3b	1823.76	1832.59	0.896419
Gsn	831.145	817.711	0.603682
Gsr	355.988	379.748	0.169599
Gss	195.286	197.338	0.887939
Gstm1	57.026	48.264	0.198492
Gstp1	2567.91	2628.62	0.20193
Gtf2a1	893.32	867.166	0.189191
Gtf2b	328.666	341.182	0.329536
Gtf2h1	210.256	221.558	0.332308
Gtf2h2	331.37	312.546	0.354176
Gtf2h3	175.398	161.776	0.368575
Gtf2ird1	277.198	259.52	0.22401
Gucy1b3	1044.4	1027.3	0.514476
Gusb	79.5547	74.068	0.203702
Gzma	20	20
Gzmb	20	20
H2-Aa	80.72	97.912	0.151671
H2-Ab1	31.948	41.924	0.310835
H2-D1	391.18	534.102	0.032456
H2-DMa	112.002	115.254	0.710904
H2-DMb1	20	20.65	0.346594
H2-DMb2	21.332	20.762	0.719953
H2-Ea-ps	20	20
H2-Eb1	20	21.378	0.346594
H2-K1	480.038	618.396	0.049004
H2-M3	27.926	29.918	0.649437
H2-Ob	20	20
H2-Q1	115.568	129.692	0.096305
H2-Q10	23.664	20	0.346594
H2-Q2	20	20
H2-T23	56.33	57.21	0.821162
H2afx	671.896	670.218	0.916925
Hap1	897.516	830.976	0.369236
Hat1	280.914	294.954	0.430015
Havcr1	20	20
Havcr2	20	20
Hbegf	240.79	242.576	0.77839
Hc	20	20
Hcar2	20	20
Hcn1	1119.75	1100.98	0.72469
Hdac1	137.458	126.705	0.21686
Hdac2	728.634	765.208	0.328598
Hdac3	608	588.76	0.63986
Hdac4	196.242	200.924	0.811973
Hdac5	979.528	1020.02	0.501697
Hdac6	176.905	173.199	0.702609
Hdac7	74.314	81.364	0.388332
Hdc	20	20
Hells	21.29	22.112	0.64597
Hes1	27.114	26.504	0.860318
Hexb	637.138	764.174	0.080986
Hgf	105.314	110.616	0.491429
Hif1a	1454.41	1468.13	0.762168
Hilpda	28.664	23.784	0.189178
Hip1r	224.33	230.338	0.626903
Hira	299.066	303.632	0.760691
Hist1h1c	493.656	481.174	0.591112
Hist1h1d	20	20
Hist2h2aa1	1338.7	1376.62	0.764212
Hivep1	600.124	595.72	0.89729
Hmgb1	1182.86	1216.65	0.439815
Hmox1	49.281	42.942	0.148216
Hnf1b	20	20
Hnrnpm	542.946	532.622	0.738231
Homer1	1317.21	1455.63	0.372786
Hoxd4	20	20
Hpgd	88.758	103.564	0.224394
Hpgds	29.6007	25.282	0.070267
Hprt	380.37	396.312	0.381594
Hps4	59.344	68.336	0.186736
Hras	1742.76	1787.29	0.457014
Hrk	60.538	62.048	0.761186
Hsd11b1	190.83	191.828	0.960128
Hspb1	78.32	72.894	0.653602
Hspg2	38.964	27.544	0.020565
Htr1a	362.25	341.074	0.431272
Htr5a	91.384	94.716	0.506059
Htra2	130.642	125.726	0.521352
Htt	505.254	511.532	0.718887
Hus1	125.668	132.168	0.445283
Icam1	36.866	28.466	0.078469
Icam2	61.96	63.523	0.654527
Icos	20	20
Icosl	86.766	98.446	0.081401
Id1	229.728	250.202	0.389086
Id2	6293.19	6122.7	0.648566
Id3	146.35	168.51	0.337468
Ide	568.424	561.8	0.95788
Idh1	418.722	420.962	0.933669
Ido1	20	20.866	0.346594
Ido2	20	20
Ier3	91.222	85.368	0.619733
Ifi30	48.686	46.578	0.689796
Ifih1	107.918	110.58	0.771297
Ifit1bl1	61.068	62.168	0.860953
Ifit1bl2	20	20
Ifitm2	213.27	215.118	0.899047
Ifitm3	323.4	321.484	0.961511
Ifna1	20	20
Ifnar1	361.844	342.276	0.230373
Ifnar2	195.226	192.398	0.654264
Ifnb1	25.226	21.482	0.45388
Ifng	20	20
Ifngr1	212.792	213.792	0.89153
Igf1	117.102	115.626	0.911441
Igf1r	275.346	285.065	0.587293
Igf2	227.214	246.594	0.295442
Igf2r	164.428	149.364	0.175429
Igsf10	33.018	23.25	0.095821
Igsf6	22.786	20	0.346594
Ikbkb	212.562	232.364	0.07626
Ikbke	20.477	20	0.169797
Ikbkg	192.378	199.006	0.586606
Ikzf1	20	20.082	0.346594
Il10	20	20
Il10ra	24.946	29.332	0.233739
Il10rb	126.69	115.316	0.224807
Il12a	25.658	27.394	0.500902
Il12b	20	20
Il13	20	20.252	0.346594
Il13ra1	110.322	109.228	0.911898
Il15	20	20
Il15ra	28.2007	26.0847	0.267936
Il17ra	109.374	114.852	0.451264
Il18	312.818	345.988	0.243963
Il18r1	20	20.03	0.346594
Il1a	20	20
Il1b	20.5113	20.336	0.770732
Il1r1	74.5387	81.7547	0.233684
Il1r2	26.502	22.865	0.46453
Il1rap	362.43	388.734	0.142824
Il1rl1	20	20
Il1rl2	20	20
Il1rn	20	20
Il2	20	20
Il21r	20	21.75	0.142903
Il22	20	20
Il23a	20	20
Il25	20.79	20	0.346594
Il27	20	20
Il27ra	20	20
Il2rg	28.36	26.89	0.757433
Il3	24.138	20	0.196289
Il33	746.882	830.306	0.160127
Il3ra	20	20.296	0.346594
Il4	20	20
Il4i1	20	20
Il4ra	46.869	46.112	0.85878
Il5	20	20
Il5ra	20	20
Il6	238.916	245.556	0.722859
Il6ra	29.056	28.848	0.958686
Il9	25.852	20	0.346594
Ina	1850.88	1881.76	0.760339
Inhbb	20	22.768	0.181097
Inpp4a	990.128	1004.12	0.633515
Inpp5d	20	20
Inpp5f	1131.72	1131.29	0.980052
Ins2	20	20
Insig1	815.162	708.822	0.11889
Insr	234.459	222.715	0.146609
Ipcef1	1326.18	1283.03	0.442678
Iqsec1	1443.63	1470.32	0.557221
Irak1	126.44	134.624	0.268865
Irak2	170.776	185.338	0.028966
Irak3	28.78	24.286	0.424059
Irak4	35.788	37.772	0.710215
Irf1	106.152	100.495	0.443201
Irf2	280.537	315.447	0.122955
Irf3	117.029	128.809	0.009954
Irf4	20.847	20.078	0.319765
Irf5	20.63	20	0.346594
Irf6	20	20
Irf7	33.487	33.057	0.932838
Irf8	26.0587	26.682	0.846527
Isg15	41.428	44.728	0.753513
Islr2	343.628	384.647	0.038547
Itga4	140.248	137.206	0.735081
Itga5	20.713	20.211	0.518629
Itga6	201.818	210.282	0.50958
Itga7	45.405	44.054	0.629665
Itgal	21.475	22.735	0.486361
Itgam	26.9313	29.598	0.472129
Itgav	386.096	416.234	0.317361
Itgax	20.0867	20	0.346594
Itgb1	912.968	924.73	0.792496
Itgb2	31.416	36.314	0.502946
Itgb5	354.532	386.436	0.141418
Itgb7	21.826	23.854	0.343937
Itpr1	2806.83	2814.43	0.945959
Itpr2	85.252	84.238	0.818814
Itpr3	25.618	21.464	0.129279
Jag1	81.729	68.688	0.071596
Jak3	40.62	32.768	0.123237
Jam2	437.852	429.206	0.700537
Jam3	349.392	362.258	0.552013
Jarid2	106.84	101.714	0.447518
Jun	406.531	376.734	0.401667
Kalrn	2312.71	2345.68	0.603233
Kat2a	259.902	281.776	0.264274
Kat2b	229.388	235.132	0.65746
Katna1	63.64	63.026	0.852365
Kcna1	1059.16	1151.69	0.029064
Kcnab1	1861.15	1919.07	0.68853
Kcnb1	424.676	420.638	0.889776
Kcnd1	40.394	38.242	0.789186
Kcnj10	698.21	685.437	0.499767
Kcnk13	57.464	61.876	0.465707
Kcnq1ot1	35.332	39.102	0.578557
Kdm1a	792.608	835.786	0.084495
Kdm1b	106.084	94.854	0.059557
Kdm2a	416.14	453.258	0.046572
Kdm2b	152.296	157.238	0.542284
Kdm3a	250.044	256.988	0.678538
Kdm3b	20	20
Kdm4a	121.54	118.636	0.879425
Kdm4b	370.386	369.51	0.975869
Kdm4c	262.392	269.61	0.654532
Kdm4d	20.622	22.126	0.173818
Kdm5a	335.838	355.528	0.037736
Kdm5b	520.83	556.668	0.176658
Kdm5c	351.286	445.716	0.003278
Kdm5d	149.782	20	<0.000001
Kdm6a	121.226	144.88	0.132086
Keap1	294.134	279.706	0.241463
Kel	20	20
Kif20a	25.508	23.464	0.737671
Kif2c	20	20
Kif3a	1043.75	1027.8	0.636162
Kir3dl1	20	20
Kir3dl2	20	20
Kit	78.974	77.052	0.720725
Kitl	557.464	582.684	0.548237
Klf10	125.476	125.094	0.978427
Klf4	187.592	167.312	0.400907
Klk1	22.534	20.422	0.434813
Klk6	27.832	25.442	0.525419
Klrb1	20	20
Klrd1	20	20
Klrk1	20	20
Kmt2a	457.866	514.73	0.124295
Kmt2c	154.466	179.04	0.159363
Kras	635.85	686.74	0.168615
Krba1	80.536	76.522	0.66987
L1cam	282.512	272.71	0.407256
Lacc1	61.16	54.444	0.125964
Lag3	38.986	41.356	0.70397
Lair1	23.754	28.326	0.153066
Lama2	132.676	123.914	0.326027
Lamb2	167.928	171.082	0.802025
Lamb3	20	20
Lamp1	3078.42	3199.1	0.058177
Lamp2	1344.49	1425.84	0.235001
Lamp3	20	20
Laptm5	81.318	102.696	0.05736
Lars	385.353	379.136	0.684418
Lat	20	20
Lat2	20.612	20	0.346594
Lclat1	538.17	515.998	0.045279
Lcn2	39.8	25.306	0.485096
Ldha	1753.79	1907.93	0.137831
Ldhc	20	20
Ldlr	232.276	189.306	0.093809
Ldlrad3	130.538	109.448	0.084667
Lfng	281.862	336.06	0.219819
Lgals3	30.508	22.248	0.065513
Lgmn	990.38	1044.47	0.310857
Lif	20.087	21.901	0.259345
Lig1	63.708	56.668	0.209728
Lilrb4a	20.408	20.502	0.88806
Lingo1	1069.6	1101.8	0.625668
Lipa	251.454	261.332	0.519164
Lmna	300.244	295.952	0.64619
Lmnb1	85.35	88.936	0.695216
Lox	37.374	45.398	0.107046
Loxl2	20	20.184	0.346594
Lpar1	173.856	153.116	0.075359
Lpl	135.006	123.958	0.510043
Lpo	20.174	20	0.346594
Lrg1	20	20
Lrp1	1523.71	1454.54	0.333268
Lrp5	104.472	105.214	0.916553
Lrp6	282.806	280.788	0.932068
Lrrc25	20	20
Lrrc3	105.878	93.51	0.223825
Lrrc4	381.806	384.812	0.888286
Lrrk2	276.226	270.876	0.693919
Lsm2	178.696	160.922	0.170257
Lsm7	425.242	453.606	0.217251
Lsr	107.287	96.493	0.128887
Lst1	20	20
Lta	20	20
Lta4h	698.806	703.456	0.84753
Ltb	21.001	20	0.346594
Ltb4r1	20	20.34	0.346594
Ltb4r2	20	20
Ltbr	65.657	64.934	0.833315
Ltc4s	20.408	20	0.346594
Ly6a	127.744	152.754	0.321351
Ly6c1	516.984	601.644	0.235901
Ly6g	20	20
Ly9	22.672	20	0.25873
Lyn	87.17	73.036	0.225616
Lypla1	634.576	629.308	0.837854
Mafb	224.48	244.907	0.166425
Maff	22.724	21.553	0.59462
Mag	176.663	179.494	0.664479
Magee1	1858.97	1836.45	0.54128
Mal	809.187	908.606	0.028356
Malt1	23.324	24.156	0.830975
Man2b1	177.569	187.379	0.674575
Map1lc3a	1093.99	1092.28	0.977892
Map2	7852.89	7821.48	0.911
Map2k1	3670.73	3619.81	0.413381
Map2k2	576.616	577.564	0.94426
Map2k3	90.336	87.926	0.698194
Map2k4	1876.76	2000.38	0.005379
Map3k1	150.672	135.408	0.126944
Map3k14	45.77	35.043	0.047142
Map3k4	244.258	268.932	0.239942
Mapk1	6133.61	6208.09	0.700254
Mapk10	2918.51	3037.99	0.186524
Mapk11	51.104	61.99	0.067645
Mapk12	20	20.369	0.279332
Mapk13	21.702	24.82	0.271671
Mapk14	499.042	516.914	0.14827
Mapk3	1057.13	1033.49	0.578278
Mapk8	858.752	834.106	0.49911
Mapk9	916.502	919.648	0.923996
Mapkapk2	95.7	101.4	0.490486
Mapt	2749.06	2943.94	0.082863
Marcksl1	573.744	526.77	0.367994
Marco	20.8933	20	0.339353
Mavs	58.65	58.682	0.995787
Mb21d1	20.03	20	0.346594
Mbd2	882.808	935.052	0.203505
Mbd3	689.072	672.428	0.682763
Mbp	2804.49	3154.1	0.021316
Mcm2	20	20
Mcm5	59.701	49.526	0.016991
Mcm6	103.57	99.77	0.724281
Mdc1	80.452	81.228	0.921036
Mdm2	276.354	301.342	0.323311
Meaf6	389.94	374.336	0.18796
Mecp2	284.466	271.082	0.216467
Mef2c	4464.84	4693.37	0.323837
Mertk	99.526	129.961	0.042587
Met	93.092	81.766	0.106928
Mfge8	229.35	217.478	0.389757
Mfn2	1218.01	1195.46	0.602952
Mgmt	23.262	21.87	0.429624
Mif	1462.1	1540.59	0.497353
Mmp10	20	20
Mmp12	20	20
Mmp13	23.298	20	0.346594
Mmp14	104.214	98.216	0.477352
Mmp16	117.646	104.968	0.143996
Mmp19	21.652	20.686	0.356917
Mmp1a	20	20
Mmp2	32.47	33.89	0.8
Mmp24	142.038	135.638	0.35597
Mmp8	20	20
Mmp9	20	20
Mmrn2	43.904	35.584	0.135132
Mnat1	169.286	162.012	0.47866
Mob3c	41.468	30.422	0.0939
Mobp	2513.54	2833.64	0.063874
Mog	548.496	573.284	0.344318
Mok	128.246	125.728	0.79376
Mpeg1	97.233	126.299	0.238982
Mpg	43.784	45.018	0.827026
Mpo	20	20
Mpz	20.174	20	0.346594
Mr1	61.372	62.868	0.832912
Mrc1	20	20
Mrc2	26.056	26.814	0.845901
Mre11a	149.68	143.652	0.360447
Ms4a1	20	20
Ms4a2	20	20
Ms4a4a	20	20
Msc	24.462	24.93	0.902441
Msh2	440.623	423.824	0.266619
Msn	89.104	88.308	0.936994
Msr1	20	20
Mta1	1116.75	1097.08	0.574182
Mta2	48.85	43.996	0.371605
Mthfr	20.174	22.504	0.380421
Mto1	328.408	322.116	0.600492
Mtor	499.874	478.066	0.330183
Mutyh	24.548	30.636	0.273939
Mvp	52.154	54.26	0.831098
Mx1	33.156	29.07	0.377239
Mx2	21.07	23.006	0.396322
Myc	69.9833	69.7867	0.956295
Myct1	31.652	22.923	0.126812
Myd88	34.112	32.686	0.661633
Myh10	2018.25	1939.42	0.289363
Myh4	20	20
Myod1	20	20
Myrf	512.918	561.455	0.012068
Naglu	141.616	122.338	0.032475
Nampt	777.3	770.952	0.804824
Napsa	27.754	20.548	0.01837
Nbn	91.134	90.574	0.951278
Ncam1	1739.88	1647.79	0.149761
Ncaph	21.742	20	0.346594
Ncf1	22.967	21.507	0.511332
Ncf2	56.572	52.688	0.524118
Ncl	252.336	251.362	0.949657
Ncor1	780.013	798.541	0.544967
Ncor2	526.016	502.96	0.431168
Ncr1	20	20
Ndc80	24.392	20	0.346594
Ndufa7	1784	1916.48	0.188061
Nectin1	364.44	382.492	0.49013
Nectin2	52.974	55.104	0.67808
Nefh	481.252	522.258	0.223172
Nefl	584.811	607.507	0.120889
Negr1	2093.4	2144.03	0.407381
Nelfa	76.478	94.514	0.047931
Nell2	4172.77	4181.43	0.951107
Neo1	454.228	456.566	0.925236
Nes	62.04	57.418	0.259289
Nf1	703.58	707.856	0.791696
Nfatc1	30.796	31.426	0.925072
Nfatc2	97.602	90.028	0.459457
Nfe2l2	112.983	108.207	0.403107
Nfil3	263.632	223.782	0.193076
Nfkb1	114.215	106.532	0.195539
Nfkb2	24.718	22.486	0.451827
Nfkbia	51.406	61.4967	0.022728
Nfkbib	106.52	104.166	0.53144
Nfkbie	20.945	23.517	0.061282
Nfkbiz	71.226	72.92	0.827543
Nfyc	732.616	751.708	0.538739
Ngf	62.3353	57.5693	0.213706
Ngfr	24.428	20.733	0.181236
Ninj2	27.406	25.045	0.327378
Nkg7	21.001	20	0.346594
Nkx6-2	31.848	30.328	0.756276
Nlgn1	1019.29	1070.15	0.307186
Nlgn2	1700.24	1690.61	0.896002
Nlrp3	20.1467	20.1407	0.972421
Nmb	239.057	196.391	0.053426
Nme5	96.602	106.14	0.177616
Nmnat2	1330.85	1391.2	0.046384
Nod1	22.325	22.783	0.766837
Nod2	20	20.932	0.346594
Nol3	62.722	52.344	0.103894
Nos1	258.556	232.566	0.055131
Nos2	24.488	23.346	0.623802
Nos3	20.174	23.156	0.061418
Nostrin	41.546	49.27	0.34385
Notch1	176.998	162.466	0.220645
Notch3	38.666	36.45	0.4283
Notch4	20	21.114	0.148095
Nova1	853.454	826.846	0.443432
Nox1	20	20
Nox3	20	20
Nox4	20	20
Npas4	270.528	142.046	0.051789
Npc1	573.824	555.5	0.518535
Npc2	57.252	58.3	0.777269
Npl	65.484	70.148	0.484217
Npnt	232.486	215.168	0.030402
Nptn	7946.62	7875.58	0.798717
Nptx1	4588.28	5371.7	0.005364
Npy	1580.85	1504.59	0.425616
Nqo1	81.769	77.506	0.46736
Nr1h3	55.814	50.594	0.399581
Nr2f6	188.008	196.462	0.527397
Nr4a1	1125.46	691.978	0.136031
Nr4a2	760.677	663.204	0.088254
Nrg1	185.064	180.202	0.72655
Nrgn	1802.63	1850.49	0.562491
Nrip3	1039.49	979.042	0.270131
Nrm	22.932	20	0.266389
Nrp2	125.308	128.78	0.828661
Nrxn1	1612.25	1591.04	0.698073
Nsf	10082.1	10045	0.852569
Ntf3	49.88	52.278	0.665086
Nthl1	38.188	34.84	0.600364
Ntng1	277.702	269.18	0.614677
Ntrk1	30.208	24.898	0.194658
Nts	150.146	147.844	0.858066
Nubp1	87.116	71.588	0.020334
Nwd1	239.744	251.408	0.487466
Oas1g	20	20
Oaz1	4860.22	5110.74	0.329585
Ogg1	43.022	34.802	0.151997
Olfm3	492.296	515.052	0.223139
Olfml3	61.854	71.472	0.246676
Olig2	278.926	262.652	0.28013
Olr1	20	20
Opa1	1104.29	1123.57	0.526045
Opalin	375.274	371.352	0.939862
Optn	180.396	165.787	0.164085
Oscar	20	20
Osgin1	20	20
Osm	20	20
Osmr	68.372	73.858	0.341975
Oxr1	2981.13	3045.54	0.573913
P2rx1	20	20
P2rx4	63.954	74.612	0.182919
P2rx7	67.652	66.85	0.821564
P2ry12	38.045	35.674	0.687644
Pacsin1	1900.67	1955.51	0.325769
Padi2	207.374	185.236	0.036616
Pah	23.902	20.432	0.108059
Pak1	4212.22	4405.26	0.251993
Palm	1118	1100.63	0.602021
Park2	94.874	95.296	0.948269
Park7	1560.2	1536.6	0.716586
Parp1	271.978	266.893	0.733025
Parp2	143.904	133.538	0.165037
Pbx1	953.348	908.018	0.315991
Pbx3	552.234	516.664	0.444166
Pcna	851.527	871.528	0.440554
Pcsk2	1074.09	1053.47	0.731851
Pdcd1	20	20
Pdcd1lg2	25.226	20.762	0.372428
Pde1b	635.252	652.152	0.736744
Pde4a	1210.21	1173.42	0.356458
Pde4d	810.478	759.998	0.076646
Pdgfa	867.842	876.752	0.792467
Pdgfb	185.322	212.21	0.200911
Pdgfra	291.37	313.398	0.219243
Pdgfrb	45.496	39.405	0.181997
Pdpk1	834.114	851.984	0.67601
Pdpn	394.604	436.57	0.102714
Pdzk1ip1	20	20.422	0.346594
Pecam1	204.447	221.891	0.049939
Peli1	1157.42	1163.78	0.924237
Pex14	339.516	347.576	0.332805
Pf4	20	20
Pfdn6	859.338	890.764	0.450761
Pfn1	1467.04	1446.58	0.702702
Pgam1	2109.67	2025.33	0.457742
Pggt1b	71.52	74.108	0.6223
Pgk1	1016.03	998.328	0.704013
Pglyrp1	123.52	134.768	0.533273
Phf19	20	20.644	0.346594
Phf2	206.18	203.544	0.764736
Phf21a	38.548	39.96	0.704835
Phlda2	20	20
Pik3ca	528.92	550.003	0.247518
Pik3cb	386.765	399.612	0.401329
Pik3cd	96.874	87.268	0.211352
Pik3cg	22.006	23.596	0.434759
Pik3r1	556.659	639.645	0.020121
Pik3r2	1141.49	1131.48	0.812422
Pik3r5	20	20
Pilra	20	20
Pilrb1	20	20
Pim2	873.37	925.912	0.370068
Pink1	3029.2	3155.61	0.066831
Pkn1	42.61	40.136	0.613058
Pla2g16	684.006	718.186	0.08311
Pla2g2a	20	20
Pla2g2e	20	20
Pla2g2f	22.358	25.568	0.283597
Pla2g4a	27.013	25.07	0.475329
Pla2g4b	20.174	20	0.346594
Pla2g4c	20	20
Pla2g4d	20	20
Pla2g4e	25.536	24.138	0.666181
Pla2g4f	21.46	20	0.346594
Pla2g5	31.576	36.874	0.36079
Pla2g6	134.612	138.494	0.68131
Plau	42.396	32.744	0.073654
Plaur	38.73	34.762	0.594694
Plcb1	1725.48	1712.95	0.864041
Plcb2	21.774	20	0.346594
Plcb3	67.834	64.574	0.441772
Plcb4	396.174	402.306	0.812043
Plcg2	41.848	36.366	0.30042
Plcl2	1455.32	1457.1	0.974174
Pld1	62.72	63.658	0.84184
Pld2	55.354	45.836	0.080444
Plekhb1	4030.69	4462.26	0.086172
Plekhm1	94.278	96.76	0.831828
Plekho2	137.094	103.206	0.019455
Pllp	152.817	147.012	0.660246
Plp1	3564.63	3891.1	0.329284
Pls1	261.76	268.438	0.462796
Plxdc2	392.362	431.266	0.129985
Plxnb3	77.898	75.192	0.731671
Plxnc1	356.226	344.468	0.369585
Pmp22	100.424	101.025	0.931997
Pms2	210.354	213.564	0.786837
Pnkd	608.008	614.572	0.817008
Pnoc	23.132	21.578	0.473661
Pole	20	20
Polr1b	91.5	89.616	0.673254
Polr2a	391.036	393.992	0.930978
Polr2b	743.072	740.092	0.899072
Polr2h	343.436	366.352	0.14998
Polr2j	183.958	182.664	0.913263
Polr2k	860.638	859.128	0.965369
Polr2l	64.352	67.634	0.553145
Pparg	41.586	31.682	0.051727
Ppargc1a	296.378	285.304	0.369729
Ppfia4	191.968	172.718	0.028014
Ppia	6133.44	6536.1	0.506287
Ppm1l	329.946	315.65	0.552799
Ppp2ca	3594	3541.38	0.676915
Ppp2r5c	3090.42	3094.35	0.968055
Ppp2r5e	665.578	658.862	0.731424
Ppp3ca	9860.08	10219	0.418774
Ppp3cb	3109.79	3185.38	0.316813
Ppp3cc	611.476	580.436	0.25119
Ppp3r1	7916.58	8640.22	0.0746
Ppp3r2	20.58	20.328	0.715123
Ppt1	336.658	327.536	0.723576
Pqbp1	268.948	257.89	0.539044
Prdx1	125.016	132.911	0.269944
Prdx3	1239.54	1259.04	0.71186
Prf1	20	20
Prg2	20.85	20	0.346594
Prg3	20	20
Prkaa2	272.816	296.68	0.22295
Prkaca	2370.28	2403.11	0.63016
Prkacb	2508.43	2570.34	0.368686
Prkar1a	4201.49	4454.24	0.139218
Prkar2a	821.278	856.728	0.28723
Prkar2b	753.64	792.538	0.201864
Prkca	1789.37	1693.79	0.206966
Prkcb	6005.2	5940.56	0.812958
Prkce	2662.55	2581.93	0.291378
Prkcg	2400.63	2343.71	0.455579
Prkci	762.868	797.412	0.140025
Prkcq	97.53	96.408	0.784366
Prkcsh	1177.57	1152.45	0.615001
Prkdc	122.382	111.75	0.281183
Prl	20	20
Prnp	10136.3	10289.5	0.570931
Prok2	23.572	22.992	0.805095
Pros1	103.444	99.149	0.641028
Prpf3	175.258	185.736	0.333434
Prpf31	364.342	374.068	0.547732
Prrx1	41.434	39.072	0.60174
Psen1	404.282	394.954	0.514852
Psen2	87.03	81.964	0.181585
Psmb8	66.92	73.8873	0.363333
Psmb9	43.574	39.938	0.64903
Psme2	869.738	882.15	0.609955
Ptafr	21.868	21.04	0.592895
Ptdss1	642.114	656.356	0.586445
Ptdss2	235.26	229.928	0.606472
Pten	1501.76	1597.79	0.149505
Ptgdr	39.33	30.846	0.295111
Ptgdr2	23.332	22.17	0.76778
Ptgds	21284.8	21535.1	0.854192
Ptger2	20	20
Ptger3	26.238	20.25	0.167245
Ptger4	20	20
Ptgs1	80.566	81.132	0.958303
Ptgs2	175.097	172.998	0.907589
Ptms	2275.74	2270.27	0.95351
Ptpn14	25.724	23.57	0.654594
Ptpn6	30.236	22.714	0.42126
Ptprb	143.78	142.048	0.890448
Ptprc	25.959	28.813	0.411707
Ptprk	327.97	338.014	0.568981
Ptprn2	2516.16	2513.59	0.97234
Ptprr	171.996	170.72	0.920152
Pttg1	599.726	637.36	0.332351
Ptx3	20	20
Pvalb	351.716	406.222	0.192499
Pycard	20	20
Rab20	26.582	23.984	0.47569
Rab2a	5244.38	5274.11	0.879649
Rab3a	8179.17	8374.77	0.385314
Rab3c	1058.22	1086.59	0.631945
Rab3d	84.534	77.326	0.40233
Rab6b	2452.71	2561.78	0.332216
Rab7	4068.16	4274.26	0.124853
Rac1	3443.27	3494.87	0.437038
Rac2	23.928	22.108	0.490781
Rad1	190.544	182.526	0.522399
Rad17	105.636	105.302	0.965159
Rad23b	1911.22	1919.7	0.869548
Rad50	64.542	58.61	0.271596
Rad51	31.118	24.009	0.144636
Rad51b	20	20
Rad51c	47.392	36.864	0.186507
Rad9a	36.338	35.412	0.895779
Raf1	499.011	475.287	0.276778
Rag1	20	20
Rala	534.972	567.946	0.355801
Ralb	217.58	222.024	0.804066
Ran	1071.39	1078.99	0.832458
Rapgef2	1876.43	1946.35	0.374641
Rapgef3	194.55	211.616	0.332944
Rapgef4	1999.45	2157.37	0.074676
Rasal1	288.408	316.59	0.470141
Rasgrf2	1303.43	1415.47	0.37378
Rasgrp1	2826.99	2840.56	0.880738
Rb1cc1	791.262	816.812	0.48955
Rbfox3	1846.91	1958.55	0.08394
Rbp1	20	20
Rdx	1076.14	1051.63	0.399402
Rela	92.739	95.298	0.615602
Relb	105	97.126	0.451392
Reln	255.36	233.694	0.349081
Ret	45.436	31.93	0.044842
Retnla	20	21.442	0.346594
Retnlb	20	20
Rgl1	210.796	213.266	0.889192
Rgs1	20	20
Rgs16	150.986	182.814	0.301367
Rgs6	618.628	630.106	0.785493
Rhoa	1056.24	1028.58	0.326697
Rhoc	90.784	77.67	0.113133
Rhog	650.036	688.154	0.388081
Rhoj	35.144	38.25	0.544756
Rictor	583.536	623.846	0.194061
Rims1	464.256	483.14	0.238044
Rin2	368.274	432.218	0.131308
Ring1	174.668	168.896	0.641882
Ripk1	42.946	26.476	0.057396
Ripk2	44.859	51.509	0.23854
Rit2	1027.09	1042.97	0.684929
Rnase2a	22.858	20	0.281154
Rnase2b	20.85	20.252	0.518999
Rnd3	253.33	238.24	0.509015
Rnf8	219.656	197.138	0.156675
Ros1	20	20
Rpa1	618.286	625.504	0.738737
Rpl19	5904.42	6216.83	0.120029
Rpl28	2865.5	2900.03	0.783596
Rpl29	2229.52	2321.81	0.422297
Rpl36al	344.67	356.03	0.754289
Rpl9	2748.79	2898.39	0.337745
Rps10	573.552	578.738	0.863443
Rps2	4912.19	5122.91	0.267463
Rps21	8881.21	9451.65	0.17745
Rps3	182.678	193.048	0.53669
Rps9	2200.12	2277.37	0.415309
Rras	61.794	63.37	0.828775
Rrm2	20	20
Rsad2	51.846	44.332	0.231594
Rtn4	3843.31	3981.31	0.21734
Rtn4rl1	183.602	220.058	0.001914
Runx2	113.758	114.274	0.955636
Ryr1	87.35	86.08	0.834029
Ryr2	493.654	500.058	0.866264
Ryr3	60.784	50.082	0.170164
S100a10	317.743	345.201	0.254032
S100a11	364.592	379.18	0.565916
S100a4	63.752	50.922	0.202885
S100a8	130.658	79.042	0.165041
S100a9	51.096	35.684	0.016188
S100b	856.848	927.397	0.025137
S1pr1	319.29	349.936	0.180477
S1pr3	80.474	70.13	0.238704
S1pr4	20	20
S1pr5	36.07	36.532	0.953003
Saa1	20	20
Sall1	406.656	408.638	0.932605
Sap130	241.274	256.306	0.255863
Sart1	65.224	61.568	0.600637
Scamp2	127.348	126.52	0.916241
Scin	20	20
Scn1a	1191.05	1232.18	0.367737
Scn2a1	2547.89	2514.79	0.73615
Sdha	1944.46	2041.2	0.187936
Sec23a	1345.93	1328.2	0.717821
Sele	21.952	20	0.346594
Sell	20	20.015	0.346594
Selp	22.172	20.422	0.451799
Selplg	95.938	137.24	0.080397
Sema4a	161.198	166.334	0.746337
Sema4b	151.79	159.05	0.654261
Sema5a	183.9	165.826	0.104382
Sema6d	432.932	408.54	0.462179
Serinc2	26.506	33.396	0.159827
Serpina3n	56.958	53.468	0.297821
Serpinb2	20	20
Serpinb6a	181.402	191.527	0.387113
Serpinb7	20	20
Serpinb9	79.988	80.874	0.900024
Serpine1	21.054	23.835	0.106237
Serpine3	20	20
Serpinf1	182.048	186.322	0.748234
Serping1	81.32	83.334	0.793751
Sesn1	571.962	628.201	0.134862
Sesn2	83.634	75.432	0.14866
Setd1a	182.26	171.51	0.39073
Setd1b	282.046	288.41	0.751505
Setd2	634.418	652.624	0.60777
Setd7	179.556	179.192	0.974842
Setdb1	54.886	42.318	0.036667
Sf3a2	487.49	486.25	0.951393
Sf3a3	363.438	355.03	0.571345
Sf3b2	624.092	610.832	0.579757
Sf3b4	39.356	33.53	0.248177
Sfrp4	27.54	25.494	0.580715
Sftpd	43.112	22.652	0.123594
Sgpl1	282.706	302.246	0.334413
Sgpp1	179.178	198.004	0.170915
Sh2d1a	20	20
Sh3tc2	23.95	23.064	0.768304
Shank2	329.654	327.79	0.923551
Shank3	757.912	756.472	0.964054
Shh	77.97	73.35	0.567768
Siglec1	20	20
Siglecf	20	20
Sin3a	336.38	333.918	0.92555
Sirpa	4115.96	4414.2	0.106401
Sirt1	129.51	117.483	0.045927
Sirt2	671.692	672.854	0.952271
Sirt7	193.874	195.574	0.847949
Ski	218.702	232.078	0.606128
Skil	794.118	850.476	0.312656
Sla	32.99	31.716	0.771373
Slamf8	20	20
Slamf9	21.904	21.068	0.616562
Slc10a6	21.34	20	0.346594
Slc11a1	20	21.63	0.052405
Slc12a5	3340.03	3299.93	0.586944
Slc16a6	116.924	111.644	0.640578
Slc17a6	304.905	348.741	0.245669
Slc17a7	3741.31	3820.12	0.476384
Slc18a2	30.34	22.326	0.076854
Slc18a3	29.834	26.484	0.222031
Slc1a1	266.912	276.334	0.391723
Slc1a2	16086	16465	0.54987
Slc1a3	5105.3	5686.4	0.038786
Slc2a1	237.552	298.226	0.114724
Slc2a5	20	20
Slc32a1	2365.87	2229.26	0.005007
Slc44a1	1072.58	1128.19	0.333786
Slc4a10	1129.26	1108.22	0.675841
Slc6a1	1660.43	1678.8	0.781932
Slc6a3	21.426	21.066	0.844807
Slc6a4	20	20
Slc8a1	2221.81	2121.11	0.329829
Slc9a6	1580.61	1566.36	0.628372
Slco2b1	59.47	63.502	0.634259
Slfn8	21.956	20	0.283436
Slu7	759.064	766.636	0.725716
Smad1	610.648	631.75	0.363063
Smad2	281.634	292.61	0.252035
Smad7	544.838	539.756	0.821809
Smarca4	1014.7	1067.16	0.173808
Smarca5	959.518	1062.73	0.069689
Smarcd1	204.776	209.478	0.739586
Smarcd3	675.632	719.92	0.018372
Smc1a	367.508	367.1	0.979162
Smn1	575.904	556.264	0.456088
Smpd4	75.036	83.102	0.348195
Smyd1	24.19	20.458	0.364903
Snap91	3792.5	3754.13	0.789331
Snca	607.465	613.301	0.843243
Sncaip	35.502	36.664	0.771469
Sncb	382.148	391.85	0.621586
Snrpa	314.926	297.95	0.377755
Socs1	27.708	32.388	0.270127
Socs2	263.946	262.648	0.936322
Socs3	22.294	20.19	0.317134
Sod1	4304.29	4347.43	0.724028
Sod2	2374.8	2375.56	0.984855
Sorcs3	374.146	359.346	0.398968
Sorl1	1550.58	1537.18	0.802579
Sox10	125.689	115.604	0.154366
Sox4	178.104	160.394	0.239067
Sox9	442.791	415.269	0.391154
Sp1	108.712	110.598	0.807172
Sp100	36.736	37.566	0.894661
Sp4	526.27	518.544	0.73594
Spast	743.838	757.744	0.580082
Sphk1	22.696	21.113	0.184361
Spi1	28.288	26.584	0.637763
Spib	21.48	20	0.346594
Spint1	20.58	20.896	0.740708
Spp1	172.34	195.694	0.289109
Spry2	782.97	748.326	0.545065
Sptbn1	2763.33	2834.02	0.749197
Sptbn2	1878.13	1941.71	0.483879
Sqstm1	4038.62	4120.91	0.212826
Src	603.44	580.962	0.297146
Srgn	104.984	115.876	0.304293
Sri	1001.24	1000.1	0.973998
Srsf4	358.5	357.188	0.932164
Srxn1	663.558	764.04	0.002567
St3gal6	204.964	201.568	0.79383
St8sia6	43.294	40.522	0.617819
Stab1	22.64	22.182	0.827052
Stambpl1	336.248	304.728	0.107945
Stat1	175.705	194.769	0.072358
Stat3	310.122	313.98	0.776825
Stat4	20	20
Stat5a	39.884	40.288	0.937746
Stat5b	160.814	147.308	0.327098
Stat6	237.798	224.216	0.298727
Steap4	20	20.674	0.346594
Stmn1	10532.8	10869	0.382833
Stx18	50.044	49.566	0.917163
Stx1a	1804.72	1852.99	0.570122
Stx1b	3424.34	3424.29	0.999636
Stx2	113.876	114.954	0.935855
Sucla2	1526.38	1582.28	0.462675
Sumo1	714.898	789.018	0.196628
Supt7l	101.329	98.889	0.461129
Suv39h1	278.334	300.202	0.165482
Suv39h2	67.268	56.62	0.082754
Suz12	355.686	367.022	0.685309
Syk	27.017	24.984	0.511553
Syn2	3295.91	3367.25	0.599225
Synj1	1969.42	1959.03	0.862224
Syp	3802.41	3758.51	0.827734
Syt1	2901.76	2903.99	0.976132
Syt13	1290.65	1355.73	0.376077
Syt4	1363.39	1385.3	0.631367
Syt7	1231.06	1235.63	0.915112
Tada2b	272.822	284.876	0.347792
Taf10	1088.23	1104.09	0.684875
Taf4	150.03	165.826	0.137582
Taf4b	66.276	66.764	0.915253
Taf6l	103.43	107.042	0.544882
Taf9	422.932	425.53	0.932854
Tap1	37.818	36.734	0.900246
Tap2	66.206	65.636	0.92282
Tapbp	244.454	248.026	0.719596
Tarbp2	68.04	68.9	0.835676
Tardbp	533.622	523.52	0.697128
Taz	314.398	314.104	0.985435
Tbc1d4	44.288	33.428	0.27685
Tbp	145.952	156.945	0.177908
Tbpl1	1271.09	1257.96	0.725467
Tbr1	211.827	207.569	0.682962
Tbx21	20	20
Tcerg1	439.57	409.626	0.05642
Tcirg1	36.665	31.383	0.083363
Tcl1	20	20
Tek	141.2	133.372	0.381605
Tenm2	472.908	453.59	0.488052
Tep1	68.012	72.412	0.40242
Terf2ip	486.65	514.688	0.072704
Tet1	125.594	104.24	0.108895
Tfam	372.556	391.01	0.28886
Tfcp2	235.36	222.032	0.111953
Tfg	988.586	1010.58	0.64049
Tgfa	278.963	262.23	0.531906
Tgfb1	49.2313	48.3033	0.797669
Tgfbr1	106.192	115.608	0.563187
Tgfbr2	139.552	134.76	0.610475
Tgfbr3	182.522	178.014	0.719218
Tgm1	20	20
Tgm2	83.47	80.48	0.680122
Th	79.848	56.492	0.016435
Thbd	267.61	283.692	0.42597
Thy1	4399.99	4431.52	0.821934
Tie1	90.7	83.977	0.131478
Tigit	20	20
Timd4	45.538	30.67	0.28471
Timeless	44.438	34.948	0.171791
Timp1	20	20
Timp3	1499.44	1546.94	0.643642
Tle3	186.084	216.014	0.026594
Tlr1	20	20
Tlr11	20	20
Tlr12	20	20
Tlr13	20	20
Tlr2	22.188	20.1647	0.206337
Tlr3	76.772	75.138	0.864507
Tlr4	27.4253	28.702	0.651131
Tlr5	24.758	20.704	0.423787
Tlr6	25.852	20	0.346594
Tlr7	20	20
Tlr8	20	20
Tlr9	20	20
Tm4sf1	144.206	164.862	0.225229
Tm7sf3	321.782	327.86	0.736722
Tmc7	87.324	97.754	0.248154
Tmcc3	410.258	422.73	0.695942
Tmem100	173.94	165.818	0.455367
Tmem119	71.251	88.916	0.195876
Tmem144	108.31	109.362	0.925539
Tmem173	20	20.34	0.346594
Tmem204	46.14	45.752	0.942831
Tmem206	140.686	138.016	0.675652
Tmem37	23.394	20.502	0.100457
Tmem64	982.188	995.348	0.817784
Tmem88b	242.17	232.292	0.589855
Tnc	88.967	87.713	0.872512
Tnf	21.0993	21.3967	0.824623
Tnfaip3	65.05	63.132	0.663661
Tnfaip6	386.206	478.358	0.029661
Tnfaip8	122.252	100.572	0.043274
Tnfrsf10b	21.235	20.07	0.211959
Tnfrsf11a	32.064	30.172	0.64024
Tnfrsf11b	42.319	41.569	0.827125
Tnfrsf12a	87.5287	94.7353	0.522733
Tnfrsf13c	20	20
Tnfrsf14	20	21.962	0.056855
Tnfrsf17	21.48	20	0.346594
Tnfrsf1a	92.3833	96.6673	0.434167
Tnfrsf1b	21.966	21.846	0.922873
Tnfrsf25	32.424	20	0.090514
Tnfrsf4	28.634	22.318	0.166254
Tnfrsf8	27.814	27.626	0.976114
Tnfrsf9	20	20
Tnfsf10	23.075	22.248	0.777022
Tnfsf12	56.936	53.642	0.572783
Tnfsf13b	20	20
Tnfsf4	22.379	20	0.346594
Tnfsf8	20	20
Tnfsf9	24.392	20.422	0.394518
Tnr	527.178	522.244	0.860079
Top2a	26.484	23.125	0.425937
Topbp1	56.228	59.618	0.34993
Tor1a	229.214	233.868	0.695514
Tpd52	1168.9	1292.03	0.043821
Tpm1	924.244	925.216	0.979661
Tpsb2	20	20
Tradd	23.197	21.166	0.242848
Traf1	22.452	21.585	0.638948
Traf2	160.599	156.877	0.48289
Traf3	230.966	238.468	0.551929
Traf6	133.068	136.01	0.585944
Trafd1	214.226	224.91	0.577036
Trat1	20	20
Trem1	21.0153	20	0.346594
Trem2	42.0273	53.4747	0.232338
Trem3	20	20
Trex1	41.342	38.508	0.596131
Trf	4849.9	4874.99	0.89637
Trim28	871.976	865.836	0.818968
Trim37	2311.44	2392.68	0.274702
Trim47	61.808	61.692	0.983137
Trim9	2896.12	3134.58	0.181316
Trp53	55.778	52.59	0.423749
Trp53bp2	178.468	195.52	0.238913
Trp73	26.898	24.402	0.395555
Trpa1	21.48	20	0.346594
Trpm2	142.808	139.906	0.807371
Trpm4	24.956	24.07	0.81105
Trpv1	20	20
Tspan18	21.13	21.578	0.772499
Tspan7	9859.25	10321.7	0.377538
Tspan8	34.306	34.51	0.971013
Tspo	41.084	35.386	0.365366
Ttk	20	20
Ttr	1804.25	1728.86	0.765506
Tuba1a	15145.6	14865.8	0.500624
Tuba4a	7481.71	7477.56	0.989154
Tubb3	3847.09	3969.08	0.44304
Tubb4a	1145.04	1137.55	0.880245
Tubb5	448.224	453.794	0.844121
Twistnb	296.636	279.047	0.054793
Txn1	2376.32	2540.07	0.257
Txndc16	727.152	768.118	0.122621
Txnl1	368.196	341.76	0.159447
Txnrd1	849.768	911.062	0.213945
Tyrobp	75.112	110.934	0.074608
U2af2	182.856	170.608	0.078009
Ube2k	1140.85	1197.7	0.028393
Ube2n	939.202	938.238	0.97041
Ube3a	1446.18	1474.7	0.628484
Ubqln1	512.29	513.39	0.949478
Uchl1	33.648	30.238	0.558409
Ugcg	1471.36	1458.56	0.691955
Ugt8a	394.597	385.654	0.61095
Ulk1	586.758	615.822	0.333593
Unc13a	1679.54	1598.49	0.233941
Ung	25.686	24.164	0.678959
Usp18	20	22.2	0.346594
Usp21	110.784	113.602	0.750622
Usp30	292.182	294.428	0.884498
Uty	139.756	20	2e-06
Vamp2	2525.28	2546.61	0.926499
Vamp7	591.05	688.938	0.08074
Vasp	133.732	131.93	0.864971
Vav1	38.173	33.626	0.506221
Vav2	107.862	109.996	0.847137
Vcam1	66.676	65.07	0.747965
Vcp	1571.11	1583.67	0.648168
Vegfa	361.069	369.229	0.275275
Vegfc	84.456	67.136	0.021453
Vim	347.12	361.316	0.70084
Vip	360.14	403.2	0.335566
Vps4a	801.384	845.284	0.130806
Vps4b	163.044	165.038	0.855632
Vrk2	20	20
Vsir	108.23	118.946	0.297239
Vtcn1	20	20.184	0.346594
Vwa5a	279.77	273.688	0.734601
Was	20	20
Wdr5	83.858	85.802	0.754307
Wfs1	388.534	416.408	0.306554
Xab2	390.426	384.814	0.629088
Xbp1	820.2	855.058	0.500688
Xcl1	20	20
Xcr1	20	20
Xiap	1464.2	1491.58	0.613443
Xk	59.568	54.818	0.409377
Xpnpep1	440.09	456.018	0.353005
Xrcc6	131.632	133.308	0.907748
Yap1	353.002	355.324	0.914722
Yes1	392.834	399.69	0.80045
Zbp1	20	20
Zfp148	853.768	903.8	0.287593
Zfp24	354.348	358.462	0.740325
Zfp367	243.122	298.198	0.011747
Zfp92	21.044	21.028	0.991554
Zmpste24	166.66	159.548	0.517811
Znrf2	692.344	686.182	0.789766
